# Respiratory viral infection is associated with increased *Pseudomonas* abundance in cystic fibrosis airways

**DOI:** 10.1101/2025.07.08.663034

**Authors:** Yasmin Hilliam, Catherine R Armbruster, Samar E Atteih, Glenn J Rapsinski, John Moore, Junu Koirala, Leah Krainz, Jordan Gaston, John Williams, Vaughn S Cooper, Stella E Lee, Jennifer M Bomberger

## Abstract

Acute respiratory viral infections are an important driver of morbidity and mortality in people with chronic lung disease and are frequently associated with pulmonary exacerbations and a transition from intermittent to chronic bacterial infection of the airways. Chronic *Pseudomonas aeruginosa* infections are associated with worsened lung function, poor outcomes, and increased hospital visits. We sought to improve understanding of the effects of respiratory viral infections and host immune response on the resident bacterial community of the airways, using cystic fibrosis as a model. We performed an observational longitudinal study of 38 adults with CF and collected sinus and sputum samples at 6-month intervals from 2017 – 2021. We performed 16S rRNA amplicon sequencing to characterize the airway microbiota, real-time RT-PCR for viral infection detection, and cytokine quantification. We observed viral positivity rates of 19% and 14% in sinus and sputum samples, respectively. Human rhinovirus was the most frequently observed viral pathogen in both sinus and sputum samples. We measured a significant perturbance of the bacterial community during viral infection that did not return to baseline following resolution of the viral infection. This perturbation was driven by a significant increase in *Pseudomonas* relative abundance during viral infection. Furthermore, we found significant associations with increased *Pseudomonas* relative abundance for several pro-inflammatory and antiviral cytokines, including interleukin (IL)-2, IL-8, and interferon (IFN)-*λ*1. These findings indicate an important role for respiratory viral infections and the host immune response in the development and maintenance of chronic *Pseudomonas* infections in the context of CF airway disease and broadly expand our understanding of viral-bacterial coinfection of the airways.

**IMPORTANCE:** Respiratory infections are a leading cause of morbidity and mortality worldwide, and co-infections are associated with worsened disease outcomes. In viral-bacterial co-infection, clinical and mechanistic studies show that a preceding acute respiratory viral infection promotes the establishment and exacerbation of bacterial infections, leading to increased morbidity. Although people with cystic fibrosis do not experience more frequent acute respiratory viral infections, their outcomes are worse, with prolonged symptoms and hospitalizations. When examining how acute viral infections shape the microbiota in the respiratory tract of pwCF, we observe a disturbance of the microbial community composition during viral infections that does not return to baseline after the acute viral infection resolves. Moreover, we show that *Pseudomonas* relative abundance is significantly increased in the airways of pwCF during viral infection and that increased concentrations of antiviral cytokines – such as interferon (IFN)-*λ*1 – are associated with increased *Pseudomonas* abundance. These findings offer evidence that the progression of chronic *Pseudomonas* infections in pwCF are influenced by acute respiratory viral infections and the subsequent antiviral response in the airways. This study furthers our understanding of viral-bacterial coinfection in the context of CF.
