## Supplemental table 1 for "Respiratory viral infection is associated with increased *Pseudomonas* abundance in cystic fibrosis airways"

Participant ID	Sample date	APRIL	BAFF	Chitinase3like1	IFNa2	IFNB	IFNg	IL10	IL11	IL12_p40	IL12_p70	IL19	IL2	IL20	IL22	IL26	IL27	IL28A	IL29	IL32	IL34	IL35	IL8	LIGHT	MMP1	MMP2	MMP3	TSLP	TWEAK	gp130	osteocalcin	osteopontin	pentraxin	sCD163	sCD30	sIL6Ra	sTNFR1	sTNFR2
GESCF01	2018-01	5291.27	7110	9484.98	103.63	0	0	9.58	5.6	18.05	0.39	114.61	13.08	16.99	157.49	0	0	0	19.58	37.25	0	51.22	8895.83	0	170.89	3196.53	735.17	0	0	1097.35	0	375.3	1303.31	23.01	0	192.24	339.01	1440.44
GESCF01	2018-05	0	7974.09	34229.6	116.15	6.09	0	26	2.05	22.59	1.26	0	6.15	5.02	96.04	108.64	0	0	14.85	10.44	0	32.49	14536.99	0	220.07	3956.61	258.41	0	308.74	1455.16	0	369.33	0	0	59.6	70.2	984.86	1225.82
GESCF01	2018-08	NA	NA	NA	NA	NA	NA	NA	NA	NA	NA	NA	NA	NA	NA	NA	NA	NA	NA	NA	NA	NA	NA	NA	NA	NA	NA	NA	NA	NA	NA	NA	NA	NA	NA	NA	NA	NA
GESCF01	2019-05	0	10311	26519.58	112.01	1.01	0	11.19	2.56	10.95	0	0	20.04	0	152.74	108.64	0	0	23.11	57.93	0	88.63	27551.57	40.55	258.81	8352.03	924.53	0	58.84	1364.22	0	409.55	56.56	0	0	223.08	1583.32	1318.04
GESCF01	2019-08	667.73	9315.42	26616.69	103.63	0	0	9.58	3.07	13.36	0.83	286.09	12.58	29.48	173.37	108.64	49.55	0	26.04	37.89	0	57.46	17590.17	0	210.3	3162.67	924.53	0	7.82	1315.06	0	389.74	518.93	0	0	228.75	425.28	1470.71
GESCF02	2018-02	228.14	10709.06	16728.21	264.82	2.59	0	12.7	4.66	34.62	0.62	0	18.05	3.74	243.66	423.81	19.48	35.67	24.28	34.03	0	135.31	54282.76	0	287.57	1717.48	1866.8	0	63.46	238.29	0	374.76	65.75	0	0	67.24	649.11	1373.39
GESCF02	2018-05	0	8609.22	14759.94	179.69	1.91	0	11.67	2.05	13.36	0	0	21.04	0	135.34	0	0	0	20.76	31.44	0	80.84	19553.59	0	268.42	994.98	600.09	0	32.84	586.01	0	358.31	0	85.43	0	24.01	285.6	1328.46
GESCF02	2018-08	0	8144.47	22508.95	194.92	0	0	19.25	1.79	7.2	0	0	41.02	0	118.01	0	0	0	14.25	38.53	0	79.28	10219.31	0	210.3	1269.62	677.57	0	108.04	0	0	391.32	20.06	0	0	17.79	433.02	1221.69
GESCF02	2019-04	0	7584.8	24462.44	134.52	0	0	30.37	3.33	3.21	0.15	0	14.07	0	155.91	27.04	0	0	23.11	0	0	76.17	10946.27	0	229.8	631.44	716.02	0	73.43	0	0	380.15	47.13	69.55	0	8.26	213.94	1221.69
GESCF02	2019-10	0	11491.11	23729.19	171.99	6.2	0	10.7	7.1	20.34	NA	0	28.02	0	107.01	0	149.98	NA	11.26	31.44	0	258.03	11580.01	70.42	57.98	NA	1110.53	0	NA	4006.82	0	347.08	160.44	0	40.52	239.16	1107.9	1566.03
GESCF02	2020-01	0	5145.01	21394.77	90.84	0	0	8.2	0.81	5.91	0	0	7.14	0	51.03	0	0	0	11.26	47.38	0	69.93	4051.6	0	190.68	432.18	0	0	15.19	0	0	357.2	0	56.91	0	40.31	134.06	1107.02
GESCF03	2017-11	NA	NA	NA	NA	NA	NA	NA	NA	NA	NA	NA	NA	NA	NA	NA	NA	NA	NA	NA	NA	NA	NA	NA	NA	NA	NA	NA	NA	NA	NA	NA	NA	NA	NA	NA	NA	NA
GESCF03	2018-02	0	3796.47	19678.56	92.99	0	0	7.3	0.93	0.1	0	318.19	9.11	0	35.72	0	0	0	13.66	0	0	44.98	1483.16	0	195.6	631.44	0	0	11.61	352.42	0	364.94	0	0	0	35.76	87.73	1124.85
GESCF03	2018-05	455.56	19762.24	14176.15	171.99	8.46	0	16.42	5.74	35.69	3.78	498.03	61.59	44.86	434.62	380.96	174.73	122.32	27.79	0	0	57.46	60100.33	144.1	311.38	29901.85	1689.66	3.43	79.66	8206.98	0	313.1	376.26	377.52	94.28	2389.12	4079.26	2480.55
GESCF03	2018-06	0	5202.42	15392.74	103.63	0	0	8.44	1.3	3.21	0	0	10.6	0	75.77	0	0	0	14.85	6.77	0	54.34	3773.34	0	160.94	817.64	0	0	13.42	0	0	361.64	0	54.45	0	15.7	145.9	1188.28
GESCF03	2018-10	206235.98	4002.34	6210.17	77.73	0	0	6.65	0.81	0	0	540.44	6.64	0	2.93	0	0	0	18.99	0	0	26.24	1074.54	0	89.72	0	0	0	13.42	275.67	0	256.03	1333.58	0	0	6.08	54.55	1155.52
GESCF03	2018-12	0	9587.89	17233.6	124.38	0	0	10.87	3.6	20.34	1.86	626.9	36.52	0	237.24	156.08	114.25	0	18.4	45.5	34.71	44.98	20842.65	8.95	287.57	6033.3	811.37	0	52.5	2650.49	0	370.42	389.96	69.55	0	472.68	929.87	1460.95
GESCF03	2019-01	NA	NA	NA	NA	NA	NA	NA	NA	NA	NA	NA	NA	NA	NA	NA	NA	NA	NA	NA	NA	NA	NA	NA	NA	NA	NA	NA	NA	NA	NA	NA	NA	NA	NA	NA	NA	NA
GESCF03	2019-08	0	8044.87	15484.53	107.83	0	0	12.31	2.56	8.47	0.15	0	15.07	0	113.29	0	0	0	17.22	55.46	0	52.78	14969.08	0	229.8	1936.55	361.61	0	39.15	1062.89	0	373.68	43.92	0	0	246.72	473.86	1254.96
GESCF03	2020-01	199297.71	5731.48	4646.92	95.14	0	0	6.65	13.17	5.91	0	1300.4	9.11	0	54.11	0	67.82	0	14.85	0	0	44.98	2358.31	0	878.43	962.28	1017.9	0	8.79	1098.72	0	314.31	5696.26	44.87	27.06	98.59	110.04	1263.07
GESCF04	2017-11	NA	NA	NA	NA	NA	NA	NA	NA	NA	NA	NA	NA	NA	NA	NA	NA	NA	NA	NA	NA	NA	NA	NA	NA	NA	NA	NA	NA	NA	NA	NA	NA	NA	NA	NA	NA	NA
GESCF04	2019-04	1164.21	2125.57	0	120.28	0.33	0	7.63	3.07	8.47	0.39	0	13.08	21.59	54.11	0	0	27.24	31.27	20.85	0	79.28	4.24	0	200.51	1059.68	0	0.64	0	0	105.66	410.57	83.54	1744.7	0	3.32	44.15	1383.83
GESCF04	2019-09	1814.22	14031.24	13051.65	146.53	2.81	0	13.98	4.39	28.14	2.84	290.47	37.02	49.19	340.39	351.13	158.39	56.25	34.75	51.75	0	113.53	38833.61	71.23	335.06	5891.93	1220.81	0.64	90.15	3311.64	0	393.95	109.17	113.42	0	470.35	928.97	1405.47
GESCF04	2019-10	1814.22	10452.5	16101.82	116.15	0	0	8.61	2.3	8.47	0.39	207.12	17.05	0	154.32	0	0	0	19.58	5.26	0	71.49	17558.7	57	180.81	2750	580.58	0	61.85	1226.61	0	357.2	27.2	351.21	0	247.66	371.05	1371.97
GESCF04	2019-12	0	11766.94	8882.04	107.83	2.36	0	10.87	2.05	8.47	0.39	0	10.6	0	132.19	121.28	0	0	18.4	86.88	0	66.82	15226.23	74.94	249.16	6424.27	541.4	0	6.49	1665.41	0	334.46	40.67	278.54	0	557.66	646.05	1410.47
GESCF04	2020-09	3530.61	6292.3	12561.51	92.99	0	0	6.48	0.7	4.58	0	0	9.11	0	66.46	0	0	0	17.22	0	0	48.1	3396.16	24.79	200.51	1992.81	36.2	0	0	146.05	0	374.76	0	1091.38	0	175.57	375.29	1321.56
GESCF04	2021-02	2346.15	11390.56	13007.3	112.01	0.33	0	11.35	6.97	27.04	0	328.67	21.04	23.86	266.15	287.65	0	0	21.94	16.76	0	91.74	33781.02	8.75	268.42	3834.91	1546.78	0	15.77	2155.5	0	386.56	221.68	511.01	0	440.92	809.35	1599.8
GESCF04	2021-04	3198.66	24624.35	20404.12	142.54	2.81	0	11.67	4.12	20.34	1.26	0	24.03	68.36	314.51	287.65	73.49	6.21	27.79	44.24	0	116.64	42458.13	1234.19	287.57	59662.09	2286.27	4.21	26.04	6314.25	0	385.49	927.1	1014.89	41.89	381.06	3147.44	2700.56
GESCF05	2017-11	NA	9637.53	NA	NA	0	NA	NA	NA	NA	NA	0	NA	NA	NA	0	NA	0	7.64	NA	NA	NA	NA	NA	NA	6129.65	NA	NA	NA	0	NA	322.71	NA	NA	21.78	NA	NA	NA
GESCF05	2018-03	0	9197.71	12570.14	120.28	0	0	14.21	2.81	18.05	1.86	0	12.09	0	135.34	0	0	0	21.94	1.23	0	69.93	28631.4	0	215.19	324.95	677.57	0	3.67	319.03	0	360.53	77.69	0	0	49.35	290.09	1268.67
GESCF05	2018-07	5910.48	8277.08	9352.19	68.78	0	0	20.96	1.05	0	3.03	492.33	11.1	0	102.31	0	0	8.54	12.46	54.23	0	181.94	11445.06	0	335.06	2715.04	0	0	0	1268.29	0	302.05	611.31	110.54	0	102.48	371.32	1366.92
GESCF05	2018-07	83575.99	11325.91	19996.8	152.47	9.14	0	12.62	8.21	37.82	3.96	371.49	29.02	169.32	480.32	516.98	242.3	57.26	37.06	27.52	0	163.29	62505.07	0	372.68	1402.08	2596.44	15.82	12.82	1109.7	100.94	376.92	299.38	820.38	47.26	91.77	229.13	1511.08
GESCF05	2019-01	193497.14	12457.52	7789.54	132.5	1.68	0	13.02	8.77	29.23	2.45	297.63	25.02	132.21	545.81	689.43	166.64	48.09	25.45	0	71.07	150.86	25430.19	0	292.35	3506.31	2182.09	7.07	56.97	2896.16	0	293.27	3354.04	107.68	57.69	111.22	477.08	1487.46
GESCF05	2019-06	0	9901.05	16070.09	144.54	1.91	0	14.69	3.86	31.4	3.03	0	25.52	20.45	295.14	287.65	104.66	8.54	24.28	46.75	0	135.31	32192.2	0	363.3	508.86	1778.43	0	29.99	381.68	0	383.36	89.34	0	0	32.21	149.46	1336.81
GESCF05	2019-09	104485.45	6508.63	6044.06	99.4	0.78	0	9.9	3.07	13.36	1.86	0	17.05	24.99	163.84	133.33	123.54	0	23.11	0	0	79.28	4231.03	0	175.86	458.05	677.57	0	3.67	468.35	22.13	380.15	330	104.84	0	22.98	106.79	1384.52
GESCF05	2020-01	7867.4	12711.41	22810.03	173.92	0	0	4.24	10.74	13.36	6.14	332.52	5.16	111.89	0	395.48	256.31	21.87	38.79	0	0	23.12	23717.23	4.78	0	1482.25	3742.21	0	0	3258.65	0	408.52	0	0	0	201.26	236.84	1411.71
GESCF05	2020-10	64837.16	4500.74	11638.89	103.63	0	0	11.03	1.79	3.21	2.06	463.22	6.15	3.74	47.96	0	141.38	0	27.2	6.77	0	91.74	904.75	0	330.33	1452.3	462.26	3.43	0	668.74	34.19	352.72	2004.37	757.71	0	97.13	213.27	1404.21
GESCF05	2020-12	52928.02	12402.77	6795.27	95.14	22.33	0	12.94	12.74	NA	12.98	152.26	79.19	0	222.82	416.81	49.55	42.95	19.58	145.84	0	85.51	NA	119.44	190.68	4530.61	8630.11	0	18.64	728.67	119.64	376.38	95.07	884.17	33.57	167.93	313.36	1433.09
GESCF05	2021-05	60492.73	4998.75	3722.03	107.83	0	0	6.81	3.07	8.47	0.39	184.78	19.04	0	63.37	0	49.55	0	23.11	0	0	69.93	1832.48	0	220.07	1492.2	696.82	1.71	17.5	7604.38	8.45	867.29	2797.14	0	0	35.25	161.74	1352.7
GESCF06	2017-12	149237.36	11391.99	17534.44	128.45	8.46	0	14.85	27.5	34.62	2.84	479.86	23.03	152.34	555.65	879.42	309.74	28.3	40.52	34.03	18.95	116.64	41325.82	0	428.6	28720.49	2424.55	7.41	36.4	3530.5	0	342.52	2970.23	498.87	80.02	482.02	703.33	1614.31
GESCF06	2018-03	0	9494.32	17871.25	116.15	1.68	0	12.62	1.79	16.89	0	0	3.69	0	103.87	48.12	19.48	0	14.85	28.83	0	57.46	20247.86	0	249.16	3720.6	36.2	0	27.37	813.86	0	376.92	47.13	0	0	145.92	743.43	1308.99
GESCF06	2018-05	464277.41	13521.61	17446.9	154.44	6.54	0	14.53	8.07	37.82	3.03	670.42	22.03	182.23	522.86	706.12	359.87	53.2	36.49	19.5	30.98	150.86	58764.8	37.11	483.97	8706.26	1866.8	23.26	40.4	3570.14	0	390.79	2567.44	870.41	58.97	653.43	682.94	1554.74
GESCF06	2018-06	151129.52	7127.87	12421.22	114.08	1.23	0	7.96	8.91	19.19	0.39	277.13	10.1	0	100.74	27.04	198.21	0	19.58	0	0	57.46	4095.44	0	220.07	2565.37	2355.5	0	17.5	2038.15	0	361.64	1423.8	2683.61	0	140.16	163.09	1308.99
GESCF06	2018-10	2170.87	10406.32	14168.24	152.47	1.23	0	10.78	5.47	15.72	3.59	223.09	32.01	20.45	226.03	81.05	132.58	17.52	28.37	74.95	0	172.62	52343.92	0	287.57	2305.61	696.82	0	0	1134.34	0	397.1	128.43	531.39	0	207.91	566.92	1420.21
GESCF06	2018-12	NA	NA	NA	NA	NA	NA	NA	NA	NA	NA	NA	NA	NA	NA	NA	NA	NA	NA	NA	NA	NA	NA	NA	NA	NA	NA	NA	NA	NA	NA	NA	NA	NA	NA	NA	NA	NA
GESCF06	2019-02	0	12359.55	24945.04	124.38	3.49	0	13.58	4.52	23.71	0	0	22.03	31.7	288.69	197.63	141.38	9.69	23.11	46.75	23.14	121.31	36583.32	28.37	297.12	27811.15	1510.88	11.59	77	3249.01	0	390.79	634.58	713.64	24.82	485.29	1093.8	1574.75
GESCF06	2019-09	344.48	11919.28	12701.54	124.38	10.26	0	13.34	3.46	36.76	0	0	8.12	32.81	154.32	253.42	114.25	0	12.46	135.62	0	60.58	42324.93	0	297.12	7592.33	3173.86	2.61	NA	894.49	0	416.2	133.85	377.52	0	275.01	929.42	1439.88
GESCF06	2020-09	329849.16	6827.34	1621.4	90.84	0	0	5.49	10.6	0	0	436.97	1.24	0	38.77	0	0	0	7.64	0	55.35	0	2187.91	0	220.07	365.95	811.37	0	28.95	1378.78	0	204.28	2389.72	0	0	41.82	102.67	1059.89
GESCF07	2018-01	7422.36	4979.64	3858.1	77.73	0	0	4.33	3.2	13.36	0	0	10.1	0	8.72	0	35.78	0	21.94	0	0	34.05	NA	0	125.71	0	36.2	0	0	0	0	222.07	624.02	0	0	2.75	2.59	0
GESCF07	2018-04	0	4457.92	26634.39	99.4	1.01	0	9.01	1.3	8.47	0	0	7.14	0	63.37	177.41	0	0	12.46	71.94	0	68.37	3239.7	0	282.8	0	83.92	0	0	0	0	360.53	0	107.68	0	0.42	61.62	1138.69
GESCF07	2018-07	0	4271.64	23341	86.51	0	0	7.79	0.35	0	0	0	6.15	0	29.65	0	0	0	11.26	23.54	0	54.34	2347.59	0	160.94	470.86	0	0	0	54	0	347.65	0	0	0	68.22	329.49	1129.6
GESCF07	2018-11	70460.6	10208.35	4428.55	95.14	0	0	9.42	52.73	13.36	0	369.16	2.22	36.12	205.24	253.42	35.78	0	16.04	0	0	60.58	7609.22	0	2241.14	3196.53	6869.56	0	0	905.89	0	210.89	4415.97	447.06	0	58.32	154.52	1289.74
GESCF07	2019-02	0	11367.57	34895.18	95.14	1.23	0	9.66	2.56	20.34	0	0	10.1	0	182.91	48.12	0	0	12.46	60.39	0	88.63	22793.87	0	249.16	2449.65	462.26	0	39.65	1498.33	0	386.56	95.07	0	0	139.2	1869.2	1435.94
GESCF07	2019-05	NA	NA	NA	NA	NA	NA	NA	NA	NA	NA	NA	NA	NA	NA	NA	NA	NA	NA	NA	NA	NA	NA	NA	NA	NA	NA	NA	NA	NA	NA	NA	NA	NA	NA	NA	NA	NA
GESCF07	2019-12	0	5796.84	23718.82	90.84	2.81	0	6.81	1.05	10.95	0	0	8.62	0	44.89	0	0	0	13.66	1.23	0	63.7	4767.04	0	190.68	432.18	0	0	38.4	286.65	0	352.72	0	0	0	34.75	216.61	1092.91
GESCF08	2018-03	0	3567.75	14328.64	95.14	0	0	7.96	0.58	0	0	0	7.14	0	26.62	0	0	0	11.86	0	0	38.74	1408.69	0	220.07	0	0	0	0	0	0	361.64	0	167.87	0	38.29	199.5	1167.13
GESCF08	2018-06	NA	NA	NA	NA	NA	NA	NA	NA	NA	NA	NA	NA	NA	NA	NA	NA	NA	NA	NA	NA	NA	NA	NA	NA	NA	NA	NA	NA	NA	NA	NA	NA	NA	NA	NA	NA	NA
GESCF08	2018-08	0	11284.25	14004.63	107.83	0	0	9.58	1.79	9.72	0	0	15.07	0	124.3	48.12	0	0	17.22	26.2	0	82.4	20432.01	12.9	170.89	3932.34	980.65	0	50.84	862.99	0	373.68	89.34	85.43	0	155.5	1932.65	1301.48
GESCF08	2018-11	0	20129.88	16814.23	128.45	7.33	0	14.05	4.79	35.69	0	0	28.52	28.36	298.36	395.48	19.48	0	21.35	16.76	0	132.2	54550.24	41.23	316.13	10874.86	924.53	10.34	129.12	2813.63	0	379.08	157.82	158.47	0	245.3	2640.78	1806.8
GESCF08	2019-02	0	18056.89	14832.06	124.38	4.4	0	10.38	4.66	14.55	0	0	12.58	2.44	353.34	304.08	0	0	26.04	3.71	0	90.18	65030.27	0	382.04	12211.65	1073.57	2.61	125.24	4546.69	0	373.14	111.95	0	0	510.51	3904.74	1694.09
GESCF08	2019-05	4502.86	16654.43	NA	95.14	0.33	0	NA	21.21	NA	43.55	651.69	0	1.08	235.64	NA	NA	0	35.33	NA	0	0	3937.49	0	200.51	508.86	1510.88	0	NA	4889.43	0	251.8	2056.13	5556.24	0	1235.49	161.19	NA
GESCF08	2019-09	228.14	15093.15	16733.68	132.5	0.33	0	11.35	5.74	18.05	0	1702.67	20.04	6.27	308.05	287.65	0	0	26.62	0	0	107.31	52047.43	0	344.49	4624.79	1017.9	0	54.16	3890.51	0	359.42	1263.43	1101.03	24.82	534.32	1836.23	1498.78
GESCF08	2020-10	0	14557.78	NA	0	0	0	4.41	0.81	0	0	0	9.61	0	0	NA	0	0	10.06	48.01	0	29.37	166340.25	0	0	0	1528.84	0	NA	0	0	335.62	181.21	0	0	0	1893.67	1813.2
GESCF08	2021-05	0	NA	0	82.14	NA	NA	13.58	0	0	NA	366.81	4.18	NA	0	0	NA	0	12.46	0	0	NA	984.43	0	190.68	NA	NA	0	0	0	0	0	2238.68	NA	0	NA	52.22	1092.91
GESCF09	2018-01	NA	NA	NA	NA	NA	NA	NA	NA	NA	NA	NA	NA	NA	NA	NA	NA	NA	NA	NA	NA	NA	NA	NA	NA	NA	NA	NA	NA	NA	NA	NA	NA	NA	NA	NA	NA	NA
GESCF09	2018-05	NA	NA	4686.37	NA	37.55	NA	NA	NA	NA	NA	NA	NA	NA	NA	NA	NA	NA	NA	NA	NA	NA	NA	NA	NA	NA	NA	NA	NA	NA	NA	NA	NA	NA	NA	54.84	NA	1109.69
GESCF09	2018-08	0	9363.88	23969.14	90.84	0.55	0	9.09	1.79	5.91	0	200.74	9.11	0	114.86	0	0	0	16.04	0	0	48.1	14584.14	0	170.89	1908.29	83.92	0	56.04	3275.52	0	334.46	0	0	0	129.57	495.52	1270.87
GESCF09	2018-10	0	2799.98	1066.1	99.4	0	0	4.83	0	15.72	0	0	0	0	91.35	0	0	0	0	0	NA	0	3292.02	0	0	962.28	0	0	0	0	0	142.38	157.82	0	0	377.32	172.04	0
GESCF09	2019-02	0	3125.34	742.45	27.72	0	0	2.8	0	0	0	0	0	0	0	0	0	0	1.44	0	0	0	212.81	0	0	0	0	0	0	0	0	71.61	0	0	0	0	100.82	0
GESCF09	2019-06	0	9815.28	11677	217.4	0	NA	NA	0	0	0	0	NA	29.48	57.19	0	28.09	NA	7.64	0	0	157.08	11032.7	0	89.72	NA	129.25	0	NA	NA	0	NA	0	0	0	NA	1496.39	1513.31
GESCF09	2019-09	54860.46	6858.88	13063.49	101.52	0	0	6.81	2.81	0	0	501.8	0.27	0	63.37	0	55.89	0	30.11	0	0	57.46	3833.58	0	282.8	2214.61	1073.57	0	0	1947.73	0	235.81	672.39	49.61	0	411.94	419.69	1368.37
GESCF09	2019-11	15983	5317.52	11533.19	86.51	0	0	5.49	0.58	0	0	0	3.69	0	32.68	0	0	0	16.04	0	0	13.73	2529.74	0	190.68	209.16	0	0	0	388.5	0	360.53	89.34	0	0	44.34	93.8	1218.88
GESCF09	2020-02	229492.25	3395.85	1947.3	82.14	0	0	5.08	0.13	0	0	328.67	0	0	0	0	0	0	7.64	0	0	23.12	649.34	0	79.25	0	0	0	0	398.67	0	262.96	1065.04	0	0	0	50.81	1089.92
GESCF09	2021-03	84433.13	10121.51	18527.23	134.52	4.17	0	9.98	2.81	1.76	0	290.47	19.04	81.99	259.71	133.33	61.97	0	26.62	0	0	63.7	40267.1	0	382.04	1269.62	1902.05	9.7	29.47	1808.57	28.29	345.94	538.46	0	0	124.27	336.89	1489.85
GESCF09	2021-05	68813.07	4764.39	8107.01	95.14	0.1	0	5.99	3.33	12.16	0	651.69	8.62	0	54.11	0	49.55	0	17.22	0	0	108.86	2352.35	0	263.62	1551.64	696.82	0	21.43	1513.99	28.29	354.96	6016	164.72	17.05	116.54	129.49	1317.15
GESCF10	2018-05	0	49888.29	14526	116.15	0	0	10.7	3.6	15.72	0	0	22.53	15.83	317.74	287.65	35.78	0	20.76	60.39	0	87.07	55091.82	1249.06	282.8	48057.09	1184.15	4.21	111.81	9360.24	0	326.26	71.76	0	0	1902.24	4780.04	2241.72
GESCF10	2018-06	44114.73	24312.36	8806.29	0	24.03	0	17.06	0	147.42	0	404.6	20.89	47.72	288.42	0	0	5.7	0	174	2623.76	0	29981.28	196.54	1876.41	19765.63	3880.38	25.68	24.07	4605.27	0	6565.1	154.24	862.82	108.63	755.64	1356.06	103.29
GESCF10	2018-10	NA	NA	NA	NA	NA	NA	NA	NA	NA	NA	NA	NA	NA	NA	NA	NA	NA	NA	NA	NA	NA	NA	NA	NA	NA	NA	NA	NA	NA	NA	NA	NA	NA	NA	NA	NA	NA
GESCF10	2018-11	307052.8	19274.48	5229.78	0	26.08	0	27.65	4.48	148.93	0.59	691.32	13.78	97.4	362.77	0	0	4.9	0	155.17	2948.6	0	13874.89	54.2	1972.76	19963.5	5521.92	26.66	27.96	2757.1	0	5716.34	2629.29	652.61	162.28	276.26	517.51	45.03
GESCF10	2019-02	7975.22	3169.11	561.76	0	54.82	10.47	0	0	121.22	1.31	262.48	8.52	35.28	5.6	0	0	7.29	0	186.36	2312.98	0	53.73	95.04	1707.94	4908.5	1502.86	29.99	9.74	92.09	361.09	7482.7	26.69	1891.76	74.2	26.4	49.64	0
GESCF10	2019-04	5035.77	7707.18	9131.63	0	21.44	0	25.08	0	97.61	0	832.35	7.66	1.95	0	0	0	0	0	122.08	2022.83	0	351.82	128.77	1741.12	10417.84	0	18	6.1	333.2	0	6148.83	9.96	158.5	186.27	7039.03	4405.15	230.41
GESCF11	2018-02	NA	NA	NA	NA	NA	NA	NA	NA	NA	NA	NA	NA	NA	NA	NA	NA	NA	NA	NA	NA	NA	NA	NA	NA	NA	NA	NA	NA	NA	NA	NA	NA	NA	NA	NA	NA	NA
GESCF11	2018-06	NA	NA	NA	NA	NA	NA	NA	NA	NA	NA	NA	NA	NA	NA	NA	NA	NA	NA	NA	NA	NA	NA	NA	NA	NA	NA	NA	NA	NA	NA	NA	NA	NA	NA	NA	NA	NA
GESCF11	2018-12	2519.65	10930.68	24403.51	142.54	2.81	0	9.74	30.53	18.05	1.26	324.77	17.55	64.14	343.62	279.27	61.97	0	31.27	8.26	0	107.31	72368.99	0	557.08	12796.56	1796.13	2.17	16.35	1434.15	0	385.49	1119.47	930.38	8.47	463.34	379.41	1462.51
GESCF11	2019-06	0	8260.35	21042.41	99.4	0	0	7.79	1.54	5.91	0	0	7.14	0	81.99	0	0	0	14.85	13.98	0	51.22	17444.93	0	220.07	2992.19	300.06	0	49.88	586.01	0	380.15	0	0	0	134.39	525.81	1242.8
GESCF11	2019-08	23162.87	10472.7	17820.83	112.01	2.14	0	12.54	4.52	28.14	2.45	494.24	13.08	49.19	256.5	216.95	296.73	15.31	21.94	9.72	0	73.05	22570.98	0	278.01	5817.26	1402.73	2.61	26.3	1146.63	0	363.29	1163.89	726.8	26.32	383.87	364.69	1369.09
GESCF11	2019-10	0	8760.34	26280.02	107.83	0	0	7.63	1.79	10.95	1.86	0	11.1	0	149.57	0	0	0	13.66	24.87	0	54.34	19011.82	0	239.49	22421.51	600.09	0	161.86	772.97	0	356.64	27.2	0	0	11.47	522.15	1283.63
GESCF11	2020-01	65003.47	2682.03	1899.87	86.51	0	0	5.66	2.3	0	0	213.27	7.14	0	32.68	0	0	0	14.85	0	0	51.22	310.22	0	170.89	1102.34	0	0	1.27	471.61	0	364.94	935.06	0	0	32.21	54.86	1303.38
GESCF11	2021-03	36239.13	7730.6	12604.69	101.52	0	0	7.22	1.05	1.76	0.39	579.31	14.57	0	100.74	603.03	162.54	0	20.17	0	105.68	73.05	9060.12	2.55	372.68	1851.49	1257.37	0	0	1018.5	0	325.08	1755.63	15.3	9.39	317.32	197.09	1315.36
GESCF12	2018-02	0	19937.36	9312.09	136.53	9.47	0	14.37	3.73	20.34	0.83	76.12	18.05	15.83	266.15	894.39	35.78	75.33	27.79	117.28	256.09	127.53	40323.34	496.04	353.91	18170.64	1330.22	0	60.93	2691.95	0	390.27	299.38	1188.74	48.59	2285.76	1487.48	2076.44
GESCF12	2018-05	3021.79	18543.37	10970.46	0	38.61	0	25.84	0	147.42	1.31	255.94	24.48	11.52	135.27	0	0	33.6	0	227.86	2526.59	0	20190.89	97.33	1915.66	15662.5	3706.71	30.46	15.68	1382.49	0	7207.07	95.2	1433.48	78.1	932.65	1505.97	75.46
GESCF12	2019-02	37105.92	7895.89	2278.04	119.49	46.72	3.41	18.95	1.69	174.24	8.01	255.94	17.32	39.4	87.27	0	276.53	21.96	0	292.55	2854.2	0	2641.08	93.24	2232.98	7225.33	3379.44	47.31	16.81	771.4	415.27	7283.8	1896.24	1143.19	163.29	121	831.88	30.12
GESCF12	2019-06	NA	NA	NA	NA	NA	NA	NA	NA	NA	NA	NA	NA	NA	NA	NA	NA	NA	NA	NA	NA	NA	NA	NA	NA	NA	NA	NA	NA	NA	NA	NA	NA	NA	NA	NA	NA	NA
GESCF12	2019-10	32657.9	7778.09	1006.65	0	20.68	0	0	0	111.94	0	184.41	0.92	0	0	0	0	0	0	97.75	2271.33	0	1267.41	34.27	1403.49	2073.04	0	17.45	7.47	184.77	0	5078.07	653.51	66.35	0	16.94	23.64	0
GESCF12	2020-07	24897.41	3315.36	583.9	0	50	7.84	23.08	0	208.87	2.3	302.24	20.44	31.88	38.99	162.71	0	20.31	0	384.79	2793.46	104.19	96.22	96.68	2232.98	6922.85	2905.14	45.6	11.48	200.16	465.96	8015.06	114.17	1762.49	120.66	40.89	56.85	0
GESCF12	2021-02	55869.82	3215.71	171.46	0	56.07	0	0	0	142.82	1.07	289.55	8.52	12.78	18.17	0	0	12.94	0	150.43	2451.22	0	65.78	78.37	1685.35	4550.54	886.17	28.58	10.78	266.24	302.09	7106.97	188.97	463.33	0	30.15	31.88	0
GESCF13	2018-03	3585.79	19936.46	5264.56	0	38.5	0	0	0	147.42	0.36	517.13	20.89	32.56	217.63	0	0	7.29	0	186.36	2535.34	0	23647.18	78.54	1741.12	14805.45	3982.17	25.93	37.8	4500.1	0	6872.81	32.03	518.35	24.99	495.2	1058.14	76.84
GESCF13	2018-05	NA	NA	NA	NA	NA	NA	NA	NA	NA	NA	NA	NA	NA	NA	NA	NA	NA	NA	NA	NA	NA	NA	NA	NA	NA	NA	NA	NA	NA	NA	NA	NA	NA	NA	NA	NA	NA
GESCF13	2019-05	0	30482.03	6105.46	0	51.68	0	20.42	0	119.41	3.05	221.8	10.7	31.2	131.13	0	0	31.93	0	171.47	2585.19	0	26142.46	86.74	1685.35	18790.44	5576.96	28.58	14.84	4691.76	25.89	7029.82	0	276.79	72.17	121.88	1545.34	179.26
GESCF13	2019-07	0	7467.08	1348.73	0	33.04	0	0	0	126.48	3.31	184.41	8.52	0	165.8	0	0	56.37	0	403.89	0	0	182.6	66.05	2098.86	0	2690.29	18.54	5.01	461.24	332.3	4850.55	0	133.01	0	14.13	19.17	0
GESCF13	2019-10	0	17765.07	9302.07	0	50.21	0	0	0	142.82	2.3	262.48	24.48	14.69	131.13	0	0	4.12	0	193.57	2882.76	0	16592.48	99.12	1836.12	22074.15	4405.39	28.34	NA	2393.79	156.05	6859.01	188.97	156.63	43.7	162.87	987.77	156.65
GESCF14	2018-04	0	8649.86	11369.52	0	40.91	0	18.43	0	126.48	0.83	215.55	14.66	0	28.5	0	0	0	0	222.32	2526.59	0	4487.51	107.3	1730.15	13557.71	2163.76	21.68	17	175.18	0	7225.65	0	410.45	0	78.15	291.32	0
GESCF14	2018-08	NA	14477.18	7967.13	NA	20.81	NA	31.94	0	121.22	NA	NA	0	135.5	NA	0	0	0	NA	0	NA	NA	7747	89.76	1045.23	0	4468.23	NA	0.92	NA	0	6553.89	0	1121.25	0	NA	1010.59	125.33
GESCF14	2018-10	3934.19	21502.03	8291.98	0	43.72	0	31.31	0	138.09	1.8	281.21	15.54	28.5	168.59	0	0	17.02	0	214.46	2638.52	0	34992.05	206.02	1944.47	10915.8	4148.19	28.81	19.6	1613.36	0	7312.14	26.69	285.89	55.89	561.68	1553.35	43.04
GESCF14	2019-01	3403.98	19107.47	10000.43	0	40.8	0	29.03	0	151.91	2.67	245.11	23.58	34.6	243.03	0	0	43.68	0	304.43	2645.78	0	18705.17	359.93	2000.58	15640.29	4982.24	29.99	19.79	2189.38	0	7301.57	70.81	944.1	142.12	610.18	1090.01	86.38
GESCF14	2019-04	7153.68	19922.3	10394.65	0	31.9	0	29.37	0	150.42	4.59	287.19	25.38	41.47	262.85	0	0	54.68	0	237.69	2543.95	0	28238.11	77.15	1934.92	12658.14	5576.96	31.63	15.86	1518.42	270.08	7280.22	51.15	1562.28	115.45	283.94	535.64	63.46
GESCF14	2019-09	4265.47	16902.77	12021.42	0	33.6	0	29.53	0	148.93	3.69	529.29	25.38	39.4	268.53	0	0	35.27	0	234.43	2638.52	0	17818.26	254.18	2150.28	8366.11	4714.34	31.4	27.76	5205.12	0	7142.3	42.88	392.47	93.72	448.4	902.71	82.41
GESCF14	2019-12	955.29	8055.96	8174.5	398.88	28.79	0	32.55	0	126.48	0	227.87	13.78	0	8.07	0	0	0	0	149.75	2312.98	0	5864.77	79.24	1794.68	4483.97	2555.03	24.7	15.3	110.73	0	6948.85	0	457.95	0	55.97	264.24	0
GESCF14	2020-03	58850.78	3896.05	2820.72	0	51.47	0	0	0	121.22	3.05	255.94	18.21	0	0	0	0	26.93	0	122.08	2548.21	0	298.85	43.79	1741.12	4988.54	1828.36	26.17	20.87	447.12	0	6996.22	363.66	320.93	61	98.47	48.95	0
GESCF14	2021-05	6406.04	12919.86	5163.55	0	30.99	0	33.91	16.32	142.82	2.3	340.84	70.45	15.33	NA	0	1166.87	86.3	0	234.43	2714.08	120.36	5526.68	194.24	1915.66	12784.43	5576.96	48.16	44.02	NA	502.18	6840.41	155.74	616.58	0	159.71	369.13	0
GESCF15	2018-05	216111.53	12022.08	5783.82	0	32.58	0	28	0	136.49	0.95	348.92	5.94	0.88	0.83	0	0	1.02	0	166.35	2694.34	0	3601.28	37.42	1685.35	7061.91	6821.05	21.68	16.05	663.46	0	6587.26	841.05	436.62	110.02	49.16	140.26	34.28
GESCF15	2018-12	4425.61	14094.46	15321.02	0	38.17	0	22.23	0	151.91	1.8	212.35	19.1	14.05	131.13	0	0	0	0	205.88	2667.05	0	19077.48	63.64	1773.51	11577.97	3599.86	24.95	18.92	690.34	0	7058.66	111.23	569.63	0	102.76	285.69	0
GESCF15	2019-04	375149.79	13750.52	4784.7	0	35.96	0	39.32	42.64	151.91	8.68	372.34	66.72	61.84	0	0	0	66.59	0	186.36	2593.1	72.65	16638.3	76.98	2418.8	7871.24	7843.09	24.95	22.16	0	346.86	7617.67	173.81	701.72	238.3	62.46	509.63	0
GESCF15	2019-05	NA	NA	NA	NA	NA	NA	NA	NA	NA	NA	NA	NA	NA	NA	NA	NA	NA	NA	NA	NA	NA	NA	NA	NA	NA	NA	NA	NA	NA	NA	NA	NA	NA	NA	NA	NA	NA
GESCF16	2018-06	45778.89	5814.38	54.06	0	13.88	0	0	5.36	234.52	2.3	271.37	7.66	0	0	0	0	41.99	0	131.96	2209.17	0	6559.34	32.5	1358.52	0	6369.85	14.06	41.56	152.27	0	6531.22	392.39	349.94	0	2.74	174.79	0
GESCF16	2018-12	NA	NA	NA	NA	NA	NA	NA	NA	NA	NA	NA	NA	NA	NA	NA	NA	NA	NA	NA	NA	NA	NA	NA	NA	NA	NA	NA	NA	NA	NA	NA	NA	NA	NA	NA	NA	NA
GESCF16	2019-01	NA	NA	NA	NA	NA	NA	NA	NA	NA	NA	NA	NA	NA	NA	NA	NA	NA	NA	NA	NA	NA	NA	NA	NA	NA	NA	NA	NA	NA	NA	NA	NA	NA	NA	NA	NA	NA
GESCF16	2020-02	95606.19	12586.75	6006.41	0	26.43	0	25.08	8.58	128.2	6.95	405.49	12.89	38.02	161.63	0	NA	10.5	0	183.92	2517.71	99.29	2983.63	58.51	NA	7252.22	7257.49	29.99	21.27	3677.9	0	7146.18	213.41	752.04	92.11	133.77	785.45	8.51
GESCF17	2018-06	4736.32	4050.59	6013.08	0	31.9	0	21.57	0	131.57	1.07	288.38	9.39	3.07	13.08	0	0	25.27	0	209.33	2420.01	0	672.74	51.38	1662.35	4572.48	0	18.54	13.82	455.19	302.09	7017.3	0	270.02	0	51.15	89.06	0
GESCF17	2018-10	3021.79	9205.42	24787.34	0	43.4	0	13.49	0	139.68	2.93	245.11	18.21	1.95	65.63	0	0	0	0	204.14	2530.98	0	4549.42	50.97	1794.68	5477.55	2461.77	23.2	16.43	538.31	253.26	7247.69	24.05	876.2	0	83.18	88.73	0
GESCF17	2019-04	74252.01	2950.79	376.8	0	18.89	0	0	0	115.73	1.31	281.21	5.94	0	0	0	0	0	0	96.84	2499.52	0	125.95	54.6	1590.69	4988.54	1096.43	20.13	10.95	469.32	0	6323.24	253.53	410.45	0	60.01	37.62	0
GESCF17	2019-06	2608.3	11900.73	18978.51	0	23.3	0	0	0	131.57	1.8	338.79	13.78	7.8	96.8	0	0	0	0	188.78	2471.06	0	10044.43	56.96	1762.8	5890.3	3563.77	24.7	17.19	738.07	0	7122.77	69.39	686.25	0	129.79	129.29	0
GESCF17	2019-09	114476.16	6148.43	2621.5	0	37.73	0	0	0	126.48	0.59	245.11	5.08	0	0	0	0	0	0	119.73	2597.02	0	1181.69	40.21	1794.68	4743.87	1945.43	27.14	15.3	482.46	0	6576.22	2214.53	250.07	0	65.32	46.99	0
GESCF17	2020-01	NA	NA	NA	NA	NA	NA	NA	NA	NA	NA	NA	NA	NA	NA	NA	NA	NA	NA	NA	NA	NA	NA	NA	NA	NA	NA	NA	NA	NA	NA	NA	NA	NA	NA	NA	NA	NA
GESCF18	2018-07	5035.77	3108.56	97.6	0	52.52	1.78	17.06	0	124.75	1.8	266.33	12.89	19.87	10.56	0	0	12.12	0	194.76	2548.21	0	0	89.26	1773.51	5618.74	2266.51	29.05	9.39	90.23	368.09	7236.71	20.12	1465.33	0	24.18	46.06	0
GESCF18	2018-10	5181.74	39739.76	7033.06	0	26.32	0	32.86	0	154.84	2.05	319.89	22.23	31.2	271.36	0	0	57.22	0	195.94	2608.62	0	25247.26	147.16	2018.87	16501.28	4774.64	28.58	17.28	18072.14	0	6758.87	48.38	1513.54	115.45	2351.87	634.26	55.21
GESCF18	2018-11	1898.53	9940.01	6250.68	0	31.33	0	0	0	129.89	2.67	191.84	22.68	0	0	0	0	0	0	159.83	1724.55	0	12252.56	38.83	1752	0	605.27	20.65	18.92	184.77	0	7176.9	0	538.1	0	20.53	403.87	0
GESCF18	2019-05	5325.41	2801.92	0	0	27.74	0	0	0	111.94	1.8	239.5	18.21	15.33	15.62	0	0	20.31	0	175.26	2490.19	0	0	83.7	1615.05	5220.49	1639.77	26.41	11.13	57.18	324.9	7199.58	8.72	1099.44	0	14.83	34.05	0
GESCF19	2018-07	84342.57	27589.82	5936.49	0	19.67	0	22.23	10.43	145.9	6.03	383.62	20.89	0	228.91	0	NA	163.67	0	80.09	2471.06	0	734.23	35.74	1487.75	8424.65	1704.61	20.91	9.82	646.96	0	7114.89	696.74	992.65	191.7	NA	367.23	0
GESCF19	2019-06	35816.44	6467.69	287.33	0	20.81	0	17.89	0	111.94	2.3	184.41	14.22	9.03	20.74	0	0	4.12	0	109.13	2217.43	0	156.17	39.29	1474.17	5182.63	0	21.17	13.46	91.16	0	6040.88	148.25	274.52	0	40.11	51.59	0
GESCF20	2018-07	3021.79	NA	3380.63	0	18.11	0	22.23	NA	122.99	5.63	297.68	42.21	28.5	NA	0	0	0	0	220.09	2895.39	0	12694.95	0	NA	NA	2266.51	27.62	35.61	NA	235.77	7329.62	746.86	189.43	180.72	116.63	384.39	0
GESCF20	2018-10	0	10778.97	10293.24	0	25.36	0	0	0	124.75	0.36	288.38	9.39	0	38.99	0	0	0	0	150.43	2446.14	0	9673.04	92.41	1696.7	7305.71	3265.46	26.17	29.63	907.81	0	6693.52	0	357.32	0	142.66	269.93	0
GESCF20	2019-07	6145.99	3215.71	11.9	0	50.11	0.47	0	0	133.22	1.31	226.37	10.26	0	6.83	0	0	33.6	0	170.2	2430.62	0	0	77.5	1762.8	2394.9	2056.95	27.14	8.71	84.68	440.99	7287.36	2.8	1266.48	0	30.15	38.93	0
GESCF21	2018-08	82295.85	10339.2	8396.71	0	26.79	0	13.49	0	133.22	1.43	474.8	14.22	11.52	38.99	0	0	2.55	0	147.68	2441.02	0	3877.68	69.7	2555.71	9839.16	3948.43	28.1	12.55	829.97	25.89	6713.92	1645.35	982.17	0	79.82	122.06	0
GESCF21	2018-10	48440.54	3918.86	518.34	0	26.91	2.59	0	0	126.48	2.55	307.85	19.1	27.16	22.02	0	0	5.7	0	188.78	2446.14	0	311.14	84.04	1730.15	6274.6	1945.43	28.1	14.37	699.66	559.82	7176.9	182.89	1308.53	50.21	28.27	55.25	0
GESCF21	2018-12	390388.22	12311.87	3747.92	0	22.68	58.89	28	4.93	160.57	3.95	336.74	28.08	11.52	28.5	0	0	43.68	0	146.99	2451.22	0	2099.09	65.5	2265.11	10735.94	4561.47	23.7	12.73	2209.95	177.92	6877.38	121.52	882.91	0	120.12	348.54	0
GESCF22	2018-08	3216.24	18755.94	10921.19	0	34.84	0	25.46	0	148.93	1.55	273.86	37.17	14.69	114.6	0	0	14.57	0	202.98	2816.15	0	25197.2	107.94	1752	9316.91	3741.87	29.99	36.59	1091.68	0	7176.9	73.65	405.29	0	289.23	1324.1	55.6
GESCF22	2018-12	17444.34	39433.43	9415.9	0	43.83	0	26.4	0	157.72	1.55	236.65	25.83	53.34	322.65	0	0	25.27	0	209.9	2751.88	0	47430.42	383.43	2027.94	45230.34	5241.88	44.32	19.11	13957.28	0	7161.61	125.95	5822.81	160.25	2216.36	3620.38	620.56
GESCF22	2019-04	51054.71	30376.03	4724.59	0	32.58	0	22.44	0	154.84	3.31	396.49	26.28	54.75	341.26	0	0	17.84	0	199.48	2535.34	0	83915.94	234	2167.1	11960.39	6006.94	33.7	11.93	14224.59	0	7122.77	250.43	937.23	35.84	1219.55	1877.65	0
GESCF22	2019-06	21317.99	2863.74	0	0	44.69	0	0	0	111.94	0.36	227.87	6.37	0	0	0	0	0	0	118.14	2425.34	0	25.11	47.02	1627.05	4393.4	0	21.17	9.39	225.31	0	6296.72	137.81	215.9	0	27.89	20.97	0
GESCF22	2020-08	0	14011.18	8641.46	0	42.32	0	13.49	0	142.82	0.83	227.87	9.83	5.4	79.13	0	0	0	0	155.84	2517.71	0	25177.99	149.84	1794.68	11250.54	2905.14	24.7	9.56	1887.86	0	7099.02	70.81	549.49	0	328.03	1029.82	0
GESCF22	2021-01	2150.79	13188.65	1099.8	0	19.15	0	0	0	0	0.03	441.89	0	0	0	0	0	10.5	0	103.99	2116.36	0	548.49	50.56	1131.41	8043.36	4213.42	10.36	18.53	279.95	0	6323.24	69.39	535.26	0	121.88	77.97	0
GESCF23	2018-09	39527.76	3238.46	166.05	0	40.15	0.63	0	0	121.22	1.31	258.57	11.58	17.92	9.31	0	0	1.02	0	174.63	2543.95	0	104.24	77.85	1685.35	5923.32	1704.61	27.62	13.46	221.43	156.05	7130.61	9.96	797.03	0	35.48	38.57	0
GESCF23	2019-01	27079.94	10063.3	5240.64	NA	18.63	0	10.95	0	148.93	0	NA	0.92	0	0	0	0	0	0	59.75	NA	0	652.33	21.03	1730.15	5028.02	1430.1	14.06	6.9	79.14	0	6753.94	365.25	389.92	0	5.47	672.67	0
GESCF24	2018-10	0	12928.15	27787.94	0	46.82	0	7.23	0	136.49	1.43	239.5	12.89	0.88	79.13	0	0	0	0	184.53	2508.69	0	18541.56	101.22	1615.05	11213.72	2820.64	22.19	24.88	916.25	0	7130.61	24.05	395.02	0	361.92	676.49	0
GESCF24	2019-01	3934.19	20339.86	18054.22	0	28.32	0	9.92	0	151.91	0.83	224.86	16.43	14.05	157.45	0	0	0	0	180.23	2620.01	0	32940.91	188.9	1934.92	11268.92	3635.71	29.52	15.96	3857.15	0	6931.28	213.41	428.71	95.3	1207	1474.54	0
GESCF24	2019-03	0	3487.4	8654.85	0	40.15	0	0	0	117.59	0	131.05	3.39	0	10.56	0	0	0	0	192.38	2155.98	0	29.98	48.28	1627.05	0	0	4.32	14.01	14.67	0	6672.85	0	590.02	0	29.4	32.85	0
GESCF24	2019-04	60277.06	29278.21	10530.49	0	28.32	0	29.86	0.72	163.38	1.31	487.57	20.89	61.13	315.51	75.31	0	7.29	0	182.08	2564.93	0	27538.36	235.43	2208.54	39140.54	5740.28	33.24	36.38	11665.33	0	7017.3	251.98	2910.89	79.98	1387.18	3755.01	327.79
GESCF24	2019-09	0	2532.62	384.14	0	5.56	0	0	0	72.45	0	75.88	0	0	0	0	0	0	0	68.76	0	0	140.92	11.36	1226.38	0	0	15.79	9.91	32.07	0	0	0	14.2	0	0	9.22	0
GESCF24	2019-12	0	6370.47	23521.23	0	38.06	0	13.49	0	119.41	0.83	218.7	8.52	0	15.62	0	0	0	0	194.76	2461.23	0	3237.21	45.52	1730.15	9177.06	1639.77	20.65	10.69	86.53	0	7017.3	0	175.67	0	13.44	69.82	0
GESCF25	2018-10	44114.73	3625.41	1217.2	0	30.3	1.28	17.34	0	148.93	1.92	364.66	13.78	21.84	66.98	0	0	9.7	0	266.71	2697.68	0	257.67	91.42	2343.32	7490.04	2056.95	33.47	13.82	746.4	428.23	7336.56	1454.96	1124.89	95.3	76.48	66.46	0
GESCF26	2018-10	14399.05	22104.17	20371.63	0	33.38	0	11.88	0	148.93	1.55	315.56	20.89	36.65	291.27	0	0	4.12	0	153.15	2726.92	0	26303.17	287.37	1915.66	16044.72	4530.52	25.93	32.39	2080	0	6773.57	336.66	836.29	40	660.72	2109.47	133.71
GESCF26	2019-01	1623.74	7173.24	12460.64	0	22.93	0	11.88	0	108.03	0	356.86	7.66	0	18.17	0	0	2.55	0	173.37	2398.11	0	2787.81	178.04	1730.15	2750.72	2820.64	21.17	19.6	277.99	0	6961.91	0	546.64	0	132.44	363.78	0
GESCF26	2020-02	1898.53	16669.34	20056.49	0	30.53	0	28	0	133.22	1.07	319.89	22.23	39.4	220.45	0	0	43.68	0	182.08	2799.2	0	25367.19	235.14	1915.66	25136.77	4405.39	29.99	44.36	2502.59	0	7017.3	251.98	2233.04	99.92	490.09	1186.66	0
GESCF26	2021-01	2608.3	14549.88	23357.62	0	33.94	0	18.95	0	144.37	1.55	245.11	12.02	0	109.11	0	0	0	0	191.18	2770.01	0	22204.71	263.69	1730.15	17999.41	3148.62	23.95	43.35	589.4	0	7050.47	70.81	664.77	0	257.17	1208.25	0
GESCF26	2021-01	NA	NA	NA	NA	NA	NA	NA	NA	NA	NA	NA	NA	NA	NA	NA	NA	NA	NA	NA	NA	NA	NA	NA	NA	NA	NA	NA	NA	NA	NA	NA	NA	NA	NA	NA	NA	NA
GESCF27	2018-12	NA	10430.23	10918.53	0	102.22	0	0	0	388.53	2.3	407.28	30.8	NA	NA	140.96	0	57.22	NA	151.79	NA	0	13633.14	145.07	1590.69	8835.91	3069	38.2	88.99	NA	625.38	6048.87	3745.72	384.84	0	NA	655.55	0
GESCF27	2019-01	NA	NA	NA	NA	NA	NA	NA	NA	NA	NA	NA	NA	NA	NA	NA	NA	NA	NA	NA	NA	NA	NA	NA	NA	NA	NA	NA	NA	NA	NA	NA	NA	NA	NA	NA	NA	NA
GESCF27	2019-04	4425.61	23242.12	18321.2	0	22.68	0	43.37	0	147.42	3.82	240.92	87.79	40.78	103.63	0	0	4.12	0	287.55	2535.34	0	17794.36	98.63	2249.11	23821.52	4373.76	31.86	32.49	3032.51	0	6877.38	76.5	575.43	50.21	753.49	1895.91	0
GESCF27	2019-07	2608.3	22984.32	18429.54	0	32.7	0	22.66	0	142.82	1.19	217.13	8.09	15.33	144.96	0	0	10.5	0	201.82	2386.8	0	27410.07	89.09	1762.8	9981.32	3599.86	26.17	15.3	1987.08	0	6957.57	24.05	283.61	0	622.77	1354.63	61.59
GESCF27	2020-07	87758.02	11148.36	7384.4	0	23.17	0	9.92	0	124.75	1.07	480.41	5.08	0	49.58	0	0	0	0	137.8	2543.95	0	5348	50.97	1719.09	5405.46	3453.98	23.2	15.86	485.5	0	5824.1	2805.38	256.66	0	148.47	118.33	0
GESCF28	2018-12	11564.8	3388.5	111.97	155.62	41.99	0	0	0	131.57	1.07	253.27	12.89	15.98	20.74	0	0	13.75	0	204.14	2569.04	0	97.75	77.85	1638.93	5618.74	2414.11	26.66	15.12	144.67	317.39	7229.35	0	1473.32	0	26.4	69.71	0
GESCF28	2019-03	12121	3032.09	579.25	0	50.21	2.27	0	0	115.73	0.13	268.86	9.39	12.78	6.83	0	0	0	0	177.75	2471.06	0	79.54	86.07	1752	5258.06	1273.45	29.05	8.71	68.12	402.09	7287.36	6.3	1669.7	0	19.81	37.86	0
GESCF28	2020-08	NA	NA	NA	NA	NA	NA	NA	NA	NA	NA	NA	NA	NA	NA	NA	NA	NA	NA	NA	NA	NA	NA	NA	NA	NA	NA	NA	NA	NA	NA	NA	NA	NA	NA	NA	NA	NA
GESCF29	2019-01	0	8670.44	20383.38	0	30.3	0	0	0	106.03	1.07	215.55	14.66	0	33.73	0	0	0	0	177.75	2490.19	0	5026.38	48.91	1730.15	8586.66	2414.11	21.94	13.46	246.7	0	6840.41	3.94	604.72	0	69.02	109.55	0
GESCF30	2019-02	0	2002.31	4306.5	0	0	0	0	0	0	0	0	0	0	3.48	22.58	0	0	0	0.9	0	0	2319.25	16.07	0	0	0	0	12.36	806.25	0	0	0	0	0	56.64	240.42	0
GESCF30	2019-07	0	1693.34	2942.3	0	0	0	0	0	0	0	0	0	0	0	2.9	0	0	0	13.67	0	0	933.71	14.84	0	0	0	0	32.43	159.06	0	0	0	0	0	17.3	275.01	0
GESCF30	2019-10	NA	NA	NA	NA	NA	NA	NA	NA	NA	NA	NA	NA	NA	NA	NA	NA	NA	NA	NA	NA	NA	NA	NA	NA	NA	NA	NA	NA	NA	NA	NA	NA	NA	NA	NA	NA	NA
GESCF30	2019-11	56200.56	1768.21	2249.2	0	0	0	0	0	0	0	88.11	0	0	11.97	0	0	0	0	0	0	0	1310.93	0	0	0	102.42	0	0.21	241.91	0	0	1365.21	0	0	23.72	0	0
GESCF31	2019-03	685107.27	15722.68	4426.33	971.48	123.4	78.03	20.42	14.73	128.2	1.8	395.58	23.58	32.56	73.72	0	0	0	0	151.79	NA	0	5274.54	61.95	2280.99	8768.55	4774.64	28.58	27.03	8539.16	0	6576.22	675.1	592.95	16.01	42.46	349.13	83.58
GESCF31	2019-06	29678.95	3880.7	3315.74	0	57.52	0	0	0	119.41	0.25	250.58	6.37	12.78	4.39	0	0	0	0	171.47	2451.22	0	306.8	80.27	1662.35	4826.98	1273.45	26.17	9.14	126.7	332.3	7199.58	76.5	930.38	0	29.4	41.4	0
GESCF32	2019-04	63521.23	4735.04	5445.55	0	41.23	0	31.15	0	174.24	0.83	342.87	11.14	18.57	38.99	0	0	0	0	402.08	2634.87	0	516.79	78.54	2133.3	6823.85	1945.43	32.55	8.88	1029.75	0	7315.65	7948.72	1409.76	0	55.16	69.26	0
GESCF33	2019-05	0	1409.39	4256.14	177.02	0	0	0	0	0	0	0	0	0	0	2.9	0	0	0	9.47	0	0	853.65	0	0	0	0	0	15.09	45.68	0	0	0	0	0	22.18	175.12	0
GESCF33	2019-06	0	1835.33	4511.84	0	0	0	0	0	0	0	0	0	0	0.29	0	0	0	0	16.51	0	0	1652.44	3.11	0	0	0	0	2.31	12.57	0	0	0	0	0	43.72	283.52	0
GESCF33	2019-10	1504.53	2723.61	4999.15	0	0	0	1.15	0.61	5.72	0	0	0	16.44	98.54	86.39	37.09	1.43	0	0	0	7.51	2805.93	0	0	0	407.83	0	0.64	167.54	0	0	64.36	0	1.96	23.88	82.09	10.68
GESCF33	2019-11	0	2144.2	2361.75	103.26	0	0	0	0.76	20.94	2.28	22.03	8.54	2.1	39.25	102.76	13.31	6.92	0	13.67	0	8.94	1757.02	27.9	0	0	486.16	7.05	2.8	640.5	0	0	34.81	0	2.09	134.21	191.13	0
GESCF33	2020-09	0	2488.45	4849.46	0	0	0	0	0	0	0	0	0	0	21.49	27.67	0	0	0	0	0	1.25	2961.52	0	0	0	207.29	0	10.21	143.62	0	0	0	0	0	10.46	250.39	0
GESCF33	2021-02	17223.26	2864.34	4863.74	0	1.19	0	0.97	0.61	6.65	0.13	21.03	0	32.92	102.4	83	31.33	3.53	0	0	0	11.81	2945.85	1.4	0	143.34	403.58	4.63	0.93	444.25	10.9	0	1074.58	0	3.99	88.92	49.45	6.82
GESCF33	2021-05	4936.33	1766.36	4352.81	0	0	0	0	0	0	0	0	0	0	16.17	41.43	0	0	0	0	0	0	1869.96	5.79	0	0	202	0	3.05	218.22	0	0	0.75	0	0	63.11	122.36	0
GESCF34	2019-05	0	6543.01	3778.83	0	0.31	0	0	0	0	0.71	0	1.78	0	8.87	83	0	0	0	22.11	0	7.51	2451.39	36.59	0	1231.68	88.84	0	6.92	1189.1	0	0	0	0	0	554.94	1664.5	20.46
GESCF34	2019-07	0	7492.97	3535.47	157.04	0	0	0.11	0.16	0.55	0.05	0	1.14	0	50.72	83	14.75	0	0	8.94	0	3.3	3117.96	25.57	0	1122.65	267.9	0	8.65	1638.46	0	0	13.97	0	7.86	318.48	1513.69	35.13
GESCF34	2020-03	0	4043.13	3185.98	0	0	0	0	0	1.72	0	0	0	0	17.23	41.43	0	0	0	1.2	0	3.3	2978.3	20.39	0	1522.92	196.65	0	1.14	711.48	0	0	0	0	0	221.92	885.59	0
GESCF34	2020-07	0	1597.48	3800.72	0	0	0	0	0	0	0	0	0	0	3.48	0	0	0	0	0	0	0.59	1885.53	0	0	0	59.26	0	1.48	112.37	0	0	0	0	0	29.03	128.42	0
GESCF34	2020-10	0	1304.76	3449.32	0	0	0	0	0	0	0	0	0	0	0	19.89	0	0	0	14.19	0	1.25	1036.83	0	0	0	0	0	6.67	39.55	0	0	0	0	0	8.43	94.26	0
GESCF34	2021-01	0	4117.96	3077.44	0	0	0	1.73	0.33	8.02	0.57	0	0.24	5.39	42.93	83	18.88	0	0	4.34	0	5.39	2724.77	18.71	0	1255.75	217.76	0	3.71	1508.25	0	0	346.52	1584.47	10.89	187.38	802.96	36.01
GESCF36	2019-10	132155.06	1578.29	3166.7	0	0	0	0	0.11	3.3	0	30.9	0	0	6.82	0	1.08	0	0	0	0	0	940.75	0	0	0	140.15	0	0.72	463.02	0	0	1442.97	0	0	38.88	21.84	0
GESCF36	2019-11	NA	NA	NA	NA	NA	NA	NA	NA	NA	NA	NA	NA	NA	NA	NA	NA	NA	NA	NA	NA	NA	NA	NA	NA	NA	NA	NA	NA	NA	NA	NA	NA	NA	NA	NA	NA	NA
GESCF36	2020-02	33380.61	2134.89	1316.25	0	0	0	0	0.92	0	0	20	0	0	15.82	2.9	0	0	0	0	0	0	1040.86	0	0	0	163.51	0	1.39	183.57	0	0	802.21	0	0	11.04	0	0
GESCF36	2021-06	58735.18	2404.26	2958.4	0	0.08	0	2.2	1.96	9.35	0.99	44.08	27.27	23.82	82.42	93.06	27.75	6.14	0	0	0	13.62	2707.65	0	0	0	373.41	7.62	5.27	2819.78	0	0	347.61	1635.91	74.06	129.82	141.07	0
GESCF37	2019-11	0	1282.88	5926.6	0	0	0	0	0	0	0	0	0	0	4.14	2.9	0	0	0	0	0	0	1301.04	0	0	0	11.18	0	4.7	80.13	0	0	1.85	0	0	11.19	50.08	0
GESCF37	2020-09	0	0	70.19	0	0	0	0	0.02	0	0	24.88	0	1.76	0.29	17.06	3.37	1.69	0	0	0	5.39	11.03	0.27	0	127.59	0	0	0.81	0	23.04	0	0	0.56	3.48	3.28	0	0
GESCF37	2021-03	20333.13	907.37	649.39	0	0	0	0	0	0	0	0	0	0	0	0	0	0	0	0	0	0	310.02	0	0	0	0	0	0.47	93.23	0	0	334.55	0	0	0	0	0
GESCF38	2019-11	13358.46	0	484.56	0	0	0	0	0	0	0	0	0	0	0	0	0	0	0	0	0	0	82.54	0	0	0	0	0	0	43.32	0	0	386.76	0	0	8.15	0	0
GESCF39	2020-01	0	9338.2	3912.47	0	10.17	0	6.38	0.45	6.65	2.22	120.22	3.64	0	90.08	400.3	49.05	0	8.12	0	0	6.8	3680.68	23.11	0	418.47	74.54	0	27.28	5159.98	0	0	13.97	0	17.2	1335.71	2262.21	278.14
GESCF39	2021-02	136337.87	1556.42	1669.82	0	0	0	0	0.35	0	0	183.89	0	0	6.15	2.9	0	0	0	0	0	0	1608.17	0	0	0	115.44	0	1.14	303.44	0	0	128.22	0	0	3.96	0	0
