## Supplemental table 3 for "Respiratory viral infection is associated with increased *Pseudomonas* abundance in cystic fibrosis airways"

Cytokine	Positive viral sample intercept (B1)	Subject variance	P value	Significant
APRIL	-2.070	191.3	0.746631
BAFF	20.923	277.5	0.291
CHI3L1	31.808	198.3	0.0286	*
gp130	-14.446	222.8	0.208
IFNa2	1.401	198.2	0.8105
IFNB	-0.337	263.6	0.959937
IFNg	-7.943	244.1	0.802
IL-10	10.991	249.1	0.41621
IL-11	5.900	249	0.362
IL-12 (p40)	-3.337	238.1	0.7561
IL-12 (p70)	3.227	255.4	0.8683
IL-19	-8.636	184.5	0.15755
IL-2	19.500	252.6	0.0694	·
IL-20	8.422	275.8	0.323
IL-22	20.117	252.5	0.07	·
IL-26	-1.730	221.2	0.82299
IL-27	-4.069	253.4	0.54093
IL-29	22.962	209.5	0.0689	·
IL-32	3.449	243	0.6434
IL-34	-1.324	213.5	0.8503
IL-35	25.272	214.3	0.031	*
IL-8	25.184	248.7	0.0158	*
IL28A	-7.185	247.6	0.7012
LIGHT	-12.454	221.7	0.26804
MMP1	6.904	247	0.504
MMP2	-6.899	255.6	0.58
MMP3	-1.370	264	0.914
OC	-40.090	246.3	0.629
OPN	3.328	249.4	0.681
PTX-3	-6.779	203.9	0.2667
sCD163	-10.120	259.3	0.7456
sCD30	-1.499	222.8	0.9524
sIL6Ra	-27.288	242.4	0.2549	*
sTNFR1	-5.675	241.7	0.658
sTNFR2	12.940	211.2	0.0585	·
TSLP	-4.846	216.5	0.625845
TWEAK	-16.207	242.6	0.162
