## Supplemental table 2 for "Respiratory viral infection is associated with increased *Pseudomonas* abundance in cystic fibrosis airways"

Cytokine	Positive viral sample intercept (B1)	Subject variance	P value	Significant
APRIL	-0.02531	0.1662	0.89
BAFF	0.18422	0.17588	0.0338	*
CHI3L1	0.214	0.2266	0.146
gp130	0.2439	0.02614	0.0605	·
IFNa2	0.05199	0.6175	0.741
IFNB	0.2005	0.5173	0.143
IFNg	0.09605	0.02483	0.0303	*
IL-10	0.27353	0.1715	0.0194	*
IL-11	0.252	0.4341	0.18439
IL-12 (p40)	0.1035	0.3126	0.331
IL-12 (p70)	0.12196	0.0288	0.16866
IL-19	-0.03132	0.1605	0.882
IL-2	0.15093	0.1158	0.238
IL-20	0.04788	0.06036	0.776
IL-22	0.35157	0.1137	0.0289	*
IL-26	-0.02384	0.1794	0.901
IL-27	0.12539	0.1253	0.504
IL-29	0.01843	0.15684	0.769
IL-32	0.03148	0.494	0.826
IL-34	0.1053	0.7916	0.335
IL-35	-0.003476	0.13984	0.966
IL-8	0.4747	0.3888	0.0472	*
IL28A	-0.05868	0.02937	0.538
LIGHT	-0.03518	0.1958	0.742
MMP1	-0.03471	0.35137	0.593
MMP2	0.06499	0.1126	0.579
MMP3	0.1048	0.1027	0.342
OC	-0.07044	0.02018	0.0842	·
OPN	4.90E-02	0.64304	0.552
PTX-3	0.05728	0.04639	0.809
sCD163	-0.02739	0.01349	0.558
sCD30	7.40E-03	0.02461	0.91
sIL6Ra	0.13805	0.06696	0.326
sTNFR1	0.29584	0.1237	0.0445	*
sTNFR2	0.2076	0.6044	0.118
TSLP	-0.08679	0.28682	0.344
TWEAK	9.37E-03	0.03287	0.946
